# Validation of the association between MRI and gene signatures in facioscapulohumeral dystrophy muscle: implications for clinical trial design

**DOI:** 10.1101/2023.02.20.529303

**Authors:** Chao-Jen Wong, Seth D. Friedman, Lauren Snider, Sean R. Bennett, Takako I. Jones, Peter L. Jones, Dennis W.W. Shaw, Silvia S. Blemker, Lara Riem, Olivia DuCharme, Richard J.F.L. Lemmers, Silvère M. van der Maarel, Leo H. Wang, Rabi Tawil, Jeffrey M. Statland, Stephen J. Tapscott

**Affiliations:** Division of Human Biology, Fred Hutchinson Cancer Center, Seattle, WA 98109 USA; Department of Radiology, Seattle Children’s Hospital, Seattle, WA 98105 USA; Department of Pharmacology, University of Nevada, Reno School of Medicine, Reno, NV 89557 USA; Springbok Analytics, Charlottesville, VA 22902 USA; Department of Human Genetics, Leiden University Medical Center, 2333, Leiden, The Netherlands; Department of Neurology, University of Washington, Seattle, WA 98105, USA; Department of Neurology, University of Rochester Medical Center, Rochester, NY 14642, USA; Department of Neurology, University of Kansas Medical Center, Kansas City, KA 66160, USA

## Abstract

Identifying the aberrant expression of DUX4 in skeletal muscle as the cause of facioscapulohumeral dystrophy (FSHD) has led to rational therapeutic development and clinical trials. Several studies support the use of MRI characteristics and the expression of DUX4-regulated genes in muscle biopsies as biomarkers of FSHD disease activity and progression, but reproducibility across studies needs further validation. We performed lower-extremity MRI and muscle biopsies in the mid-portion of the tibialis anterior (TA) muscles bilaterally in FSHD subjects and validated our prior reports of the strong association between MRI characteristics and expression of genes regulated by DUX4 and other gene categories associated with FSHD disease activity. We further show that measurements of normalized fat content in the entire TA muscle strongly predict molecular signatures in the mid-portion of the TA. Together with moderate-to-strong correlations of gene signatures and MRI characteristics between the TA muscles bilaterally, these results suggest a whole muscle model of disease progression and provide a strong basis for inclusion of MRI and molecular biomarkers in clinical trial design.
