## Supplementary material for "Validation of the association between MRI and gene signatures in facioscapulohumeral dystrophy muscle: implications for clinical trial design": Suppl Table 2

### Sheet: Yao2014_Original67
ENSEMBL.hg19	gene_name.hg19	gene_id.hg38	match_name	gene_name.hg38	ENSEMBL.hg38	keep
ENSG00000213921	LEUTX	ENSG00000213921.6	TRUE	LEUTX	ENSG00000213921	TRUE
ENSG00000120952	PRAMEF2	ENSG00000120952.4	TRUE	PRAMEF2	ENSG00000120952	TRUE
ENSG00000232423	PRAMEF6	ENSG00000232423.5	TRUE	PRAMEF6	ENSG00000232423	TRUE
ENSG00000204501	PRAMEF9	ENSG00000204505.4	TRUE	PRAMEF9	ENSG00000204505	TRUE
ENSG00000204502	PRAMEF5	ENSG00000270601.4	TRUE	PRAMEF5	ENSG00000270601	TRUE
ENSG00000157358	PRAMEF15	ENSG00000204501.6	TRUE	PRAMEF15	ENSG00000204501	TRUE
ENSG00000204513	PRAMEF11	ENSG00000239810.3	TRUE	PRAMEF11	ENSG00000239810	TRUE
ENSG00000229571	WI2-2994D6.2	ENSG00000280267.3	FALSE	PRAMEF26	ENSG00000280267	TRUE
ENSG00000243073	PRAMEF4	ENSG00000243073.3	TRUE	PRAMEF4	ENSG00000243073	TRUE
ENSG00000204503	PRAMEF3		FALSE	no identifier		FALSE
ENSG00000204491	PRAMEF18	ENSG00000279804.1	TRUE	PRAMEF18	ENSG00000279804	TRUE
ENSG00000204510	PRAMEF7	ENSG00000204510.5	TRUE	PRAMEF7	ENSG00000204510	TRUE
ENSG00000204481	PRAMEF14	ENSG00000204481.7	TRUE	PRAMEF14	ENSG00000204481	TRUE
ENSG00000204495	PRAMEF13	ENSG00000279169.1	TRUE	PRAMEF13	ENSG00000279169	TRUE
ENSG00000204480	PRAMEF19	ENSG00000204480.7	TRUE	PRAMEF19	ENSG00000204480	TRUE
ENSG00000204485	XX-FW84067D5.1	ENSG00000182330.10	FALSE	PRAMEF8	ENSG00000182330	FALSE
ENSG00000204479	PRAMEF17	ENSG00000204479.4	TRUE	PRAMEF17	ENSG00000204479	TRUE
ENSG00000182330	PRAMEF8	ENSG00000182330.10	TRUE	PRAMEF8	ENSG00000182330	TRUE
ENSG00000204505	RP13-221M14.1	ENSG00000229571.6	FALSE	PRAMEF25	ENSG00000229571	TRUE
ENSG00000239810	WI2-3308P17.2	ENSG00000239810.3	FALSE	PRAMEF11	ENSG00000239810	FALSE
ENSG00000116721	PRAMEF1	ENSG00000116721.9	TRUE	PRAMEF1	ENSG00000116721	TRUE
ENSG00000187545	PRAMEF10	ENSG00000187545.5	TRUE	PRAMEF10	ENSG00000187545	TRUE
ENSG00000116726	PRAMEF12	ENSG00000116726.4	TRUE	PRAMEF12	ENSG00000116726	TRUE
ENSG00000179172	HNRNPCL1	ENSG00000179172.8	TRUE	HNRNPCL1	ENSG00000179172	TRUE
ENSG00000179412	RP13-221M14.5	ENSG00000275774.2	FALSE	HNRNPCL2	ENSG00000275774	TRUE
ENSG00000229978	RP13-221M14.3	ENSG00000277862.1	FALSE	PRAMEF34P	ENSG00000277862	TRUE
ENSG00000224199	WI2-2994D6.1		FALSE	no identifier		FALSE
ENSG00000144010	TRIM43B	ENSG00000144010.8	TRUE	TRIM43B	ENSG00000144010	FALSE
ENSG00000144015	TRIM43	ENSG00000144015.4	TRUE	TRIM43	ENSG00000144015	TRUE
ENSG00000144188	TRIM43CP	ENSG00000144188.9	TRUE	TRIM43CP	ENSG00000144188	FALSE
ENSG00000223417	TRIM49DP	ENSG00000223417.8	FALSE	TRIM49D1	ENSG00000223417	FALSE
ENSG00000225581	TRIM53AP	ENSG00000225581.3	TRUE	TRIM53AP	ENSG00000225581	FALSE
ENSG00000166013	TRIM53BP	ENSG00000166013.11	TRUE	TRIM53BP	ENSG00000166013	TRUE
ENSG00000233802	TRIM49L1	ENSG00000233802.8	FALSE	TRIM49D2	ENSG00000233802	FALSE
ENSG00000204449	TRIM49C	ENSG00000204449.3	TRUE	TRIM49C	ENSG00000204449	FALSE
ENSG00000168930	TRIM49	ENSG00000168930.13	TRUE	TRIM49	ENSG00000168930	TRUE
ENSG00000254764	TRIM53CP	ENSG00000254764.1	TRUE	TRIM53CP	ENSG00000254764	TRUE
ENSG00000182053	TRIM49B	ENSG00000182053.12	TRUE	TRIM49B	ENSG00000182053	FALSE
ENSG00000204455	TRIM51BP	ENSG00000204455.7	TRUE	TRIM51BP	ENSG00000204455	FALSE
ENSG00000237706	TRIM51EP	ENSG00000237706.4	TRUE	TRIM51EP	ENSG00000237706	FALSE
ENSG00000249910	TRIM51CP	ENSG00000249910.3	TRUE	TRIM51CP	ENSG00000249910	FALSE
ENSG00000124900	TRIM51	ENSG00000124900.12	TRUE	TRIM51	ENSG00000124900	TRUE
ENSG00000251360	KHDC1P1	ENSG00000251360.2	TRUE	KHDC1P1	ENSG00000251360	TRUE
ENSG00000243501	KHDC1L	ENSG00000135314.12	TRUE	KHDC1	ENSG00000135314	TRUE
ENSG00000256980	KHDC1L	ENSG00000256980.4	TRUE	KHDC1L	ENSG00000256980	TRUE
ENSG00000178928	TPRX1	ENSG00000178928.8	TRUE	TPRX1	ENSG00000178928	TRUE
ENSG00000169548	ZNF280A	ENSG00000169548.3	TRUE	ZNF280A	ENSG00000169548	TRUE
ENSG00000133101	CCNA1	ENSG00000133101.9	TRUE	CCNA1	ENSG00000133101	TRUE
ENSG00000235268	KDM4E	ENSG00000235268.2	TRUE	KDM4E	ENSG00000235268	TRUE
ENSG00000249156	RP11-432M8.9	ENSG00000249156.1	TRUE	RP11-432M8.9	ENSG00000249156	TRUE
ENSG00000248945	RP11-432M8.17	ENSG00000269466.2	TRUE	RP11-432M8.17	ENSG00000269466	TRUE
ENSG00000250386	RP11-432M8.11	ENSG00000250386.1	TRUE	RP11-432M8.11	ENSG00000250386	TRUE
ENSG00000230522	MBD3L2	ENSG00000230522.4	TRUE	MBD3L2	ENSG00000230522	TRUE
ENSG00000196589	AC010606.1	ENSG00000196589.5	FALSE	CTB-25J19.1	ENSG00000196589	TRUE
ENSG00000237247	MBD3L5	ENSG00000237247.5	TRUE	MBD3L5	ENSG00000237247	TRUE
ENSG00000182315	MBD3L3	ENSG00000182315.8	TRUE	MBD3L3	ENSG00000182315	TRUE
ENSG00000205718	MBD3L4	ENSG00000205718.8	TRUE	MBD3L4	ENSG00000205718	TRUE
ENSG00000171872	KLF17	ENSG00000171872.4	TRUE	KLF17	ENSG00000171872	TRUE
ENSG00000251258	RFPL4B	ENSG00000251258.1	TRUE	RFPL4B	ENSG00000251258	TRUE
ENSG00000257951	RP11-554D14.4	ENSG00000257951.1	TRUE	RP11-554D14.4	ENSG00000257951	TRUE
ENSG00000163286	ALPPL2	ENSG00000163286.7	TRUE	ALPPL2	ENSG00000163286	TRUE
ENSG00000215372	ZNF705G	ENSG00000215372.6	TRUE	ZNF705G	ENSG00000215372	TRUE
ENSG00000157765	SLC34A2	ENSG00000157765.11	TRUE	SLC34A2	ENSG00000157765	TRUE
ENSG00000204527	DUXA	ENSG00000258873.2	TRUE	DUXA	ENSG00000258873	TRUE
ENSG00000236217	C1DP2	ENSG00000236217.4	TRUE	C1DP2	ENSG00000236217	TRUE
ENSG00000128253	RFPL2	ENSG00000128253.13	TRUE	RFPL2	ENSG00000128253	TRUE
ENSG00000180532	ZSCAN4	ENSG00000180532.10	TRUE	ZSCAN4	ENSG00000180532	TRUE

### Sheet: Statisitics & baskets
gene_id	gene_name	log2FoldChange	padj	pAUC	rank_pAUC	rank_deseq	combined_rank	avgTPM_M	avgTPM_H	basket-M34	basket-M12	basket-M6	basket-H4
ENSG00000204501.6	PRAMEF15	6.7928	1.58577e-06	0.132051	5	2	3.5	0.421739	7.16451	TRUE	TRUE	FALSE	FALSE
ENSG00000243073.3	PRAMEF4	6.49438	1.51935e-06	0.130128	7	1	4	0.535254	9.25999	TRUE	TRUE	FALSE	FALSE
ENSG00000180532.10	ZSCAN4	4.18032	1.8218e-05	0.148718	1	10	5.5	0.21583	3.08621	TRUE	TRUE	TRUE	FALSE
ENSG00000133101.9	CCNA1	4.95952	1.75657e-05	0.139103	3	9	6	0.727509	8.85539	TRUE	TRUE	TRUE	FALSE
ENSG00000239810.3	PRAMEF11	6.50557	7.78293e-06	0.132051	6	6	6	0.548804	8.98368	TRUE	FALSE	FALSE	FALSE
ENSG00000157765.11	SLC34A2	5.56015	3.81479e-05	0.14359	2	11	6.5	0.0978454	1.50156	FALSE	FALSE	FALSE	FALSE
ENSG00000270601.4	PRAMEF5	6.93431	3.02805e-06	0.123397	11	3	7	0.768856	12.9841	TRUE	TRUE	TRUE	FALSE
ENSG00000232423.5	PRAMEF6	6.32941	1.26763e-05	0.128205	8	7	7.5	0.510722	8.64924	TRUE	FALSE	FALSE	FALSE
ENSG00000229571.6	PRAMEF25	6.54595	5.01934e-06	0.121474	13	4	8.5	0.44784	8.62198	TRUE	FALSE	FALSE	FALSE
ENSG00000277862.1	PRAMEF34P	5.40378	0.000185884	0.133333	4	14	9	0.525188	7.84999	TRUE	FALSE	FALSE	FALSE
ENSG00000280267.3	PRAMEF26	6.54488	5.01934e-06	0.121474	14	5	9.5	0.467165	9.00653	TRUE	FALSE	FALSE	FALSE
ENSG00000204505.4	PRAMEF9	6.52321	1.63313e-05	0.121795	12	8	10	0.548838	9.08327	TRUE	FALSE	FALSE	FALSE
ENSG00000116721.9	PRAMEF1	6.03632	9.18129e-05	0.128205	9	12	10.5	0.207757	2.95185	TRUE	FALSE	FALSE	FALSE
ENSG00000256980.4	KHDC1L	5.6955	0.000159074	0.128205	10	13	11.5	0.947728	11.5271	TRUE	TRUE	TRUE	TRUE
ENSG00000168930.13	TRIM49	5.14404	0.000209034	0.121474	15	15	15	0.129343	2.51008	TRUE	TRUE	FALSE	FALSE
ENSG00000120952.4	PRAMEF2	6.28455	0.000228049	0.112821	20	16	18	0.511929	6.06795	TRUE	FALSE	FALSE	TRUE
ENSG00000230522.4	MBD3L2	5.79754	0.00029238	0.116346	19	17	18	0.390934	9.11479	TRUE	TRUE	TRUE	FALSE
ENSG00000257951.1	RP11-554D14.4	5.50914	0.000483327	0.112821	21	18	19.5	0.515397	6.1931	TRUE	FALSE	FALSE	FALSE
ENSG00000269466.2	RP11-432M8.17	4.16609	0.00120636	0.119872	17	23	20	0.462748	5.90978	TRUE	TRUE	TRUE	FALSE
ENSG00000182315.8	MBD3L3	5.5819	0.000547088	0.112821	22	19	20.5	0.357439	8.50881	TRUE	TRUE	FALSE	FALSE
ENSG00000205718.8	MBD3L4	5.5111	0.000651619	0.112821	23	20	21.5	0.339169	7.7851	TRUE	FALSE	FALSE	FALSE
ENSG00000116726.4	PRAMEF12	5.07921	0.000667838	0.112821	24	21	22.5	0.209957	4.03131	TRUE	FALSE	FALSE	FALSE
ENSG00000124900.12	TRIM51	3.7785	0.00414068	0.121474	16	31	23.5	0.0725122	1.04907	FALSE	FALSE	FALSE	FALSE
ENSG00000237247.5	MBD3L5	5.40975	0.000753865	0.112821	25	22	23.5	0.299442	7.01345	TRUE	FALSE	FALSE	FALSE
ENSG00000275774.2	HNRNPCL2	4.76513	0.00143621	0.112821	26	24	25	0.26133	3.63989	TRUE	TRUE	FALSE	FALSE
ENSG00000128253.13	RFPL2	3.69259	0.00527006	0.119872	18	33	25.5	0.0231233	0.257613	FALSE	FALSE	FALSE	FALSE
ENSG00000182330.10	PRAMEF8	5.40079	0.00158443	0.112821	27	25	26	0.116418	2.73438	TRUE	FALSE	FALSE	FALSE
ENSG00000144015.4	TRIM43	4.92847	0.00232385	0.112821	28	27	27.5	0.412961	8.77796	TRUE	TRUE	FALSE	TRUE
ENSG00000179172.8	HNRNPCL1	5.21194	0.0020996	0.0974359	32	26	29	0.176282	2.06093	TRUE	FALSE	FALSE	FALSE
ENSG00000204481.7	PRAMEF14	4.67914	0.00328607	0.112821	29	29	29	0.153211	2.21249	TRUE	FALSE	FALSE	FALSE
ENSG00000204479.4	PRAMEF17	4.60903	0.00378529	0.0942308	33	30	31.5	0.166167	1.93836	FALSE	FALSE	FALSE	FALSE
ENSG00000251258.1	RFPL4B	4.45831	0.00246881	0.0926282	35	28	31.5	0.158134	2.70874	TRUE	FALSE	FALSE	FALSE
ENSG00000279804.1	PRAMEF18	4.10385	0.00513565	0.0974359	31	32	31.5	0.112895	1.02223	FALSE	FALSE	FALSE	FALSE
ENSG00000178928.8	TPRX1	3.0194	0.0416475	0.107692	30	39	34.5	0.0294114	0.256534	FALSE	FALSE	FALSE	FALSE
ENSG00000204480.7	PRAMEF19	4.06413	0.0116292	0.0923077	36	34	35	0.143497	1.88102	FALSE	FALSE	FALSE	FALSE
ENSG00000251360.2	KHDC1P1	3.53732	0.0206139	0.0942308	34	37	35.5	0.299917	3.34799	TRUE	FALSE	FALSE	FALSE
ENSG00000213921.6	LEUTX	4.2968	0.0187734	0.0871795	37	36	36.5	0.377531	7.59426	TRUE	FALSE	FALSE	TRUE
ENSG00000204510.5	PRAMEF7	4.98918	0.0166494	0.0820513	39	35	37	0.137288	3.10442	TRUE	FALSE	FALSE	FALSE
ENSG00000166013.11	TRIM53BP	3.60643	0.0300239	0.0839744	38	38	38	0.101163	2.20727	TRUE	FALSE	FALSE	FALSE
ENSG00000163286.7	ALPPL2	3.75756	0.0419608	0.0775641	40	40	40	0.0603619	0.852301	FALSE	FALSE	FALSE	FALSE
ENSG00000135314.12	KHDC1	-0.321459	0.38703					0.131581	0.448237	FALSE	FALSE	FALSE	FALSE
ENSG00000169548.3	ZNF280A	2.71745	0.0697803					0.0541635	0.543585	FALSE	FALSE	FALSE	FALSE
ENSG00000171872.4	KLF17	2.674						0.0174839	0.184622	FALSE	FALSE	FALSE	FALSE
ENSG00000187545.5	PRAMEF10	3.0603	0.0510368					0.0733719	1.12997	FALSE	FALSE	FALSE	FALSE
ENSG00000196589.5	CTB-25J19.1	0.279964						0.00390294	0.135556	FALSE	FALSE	FALSE	FALSE
ENSG00000215372.6	ZNF705G	1.9266						0.0151592	0.0966121	FALSE	FALSE	FALSE	FALSE
ENSG00000235268.2	KDM4E	0.869632	0.453481					0.0704488	0.853475	FALSE	FALSE	FALSE	FALSE
ENSG00000236217.4	C1DP2	1.85142						0.0868087	0.802688	FALSE	FALSE	FALSE	FALSE
ENSG00000249156.1	RP11-432M8.9	1.76698	0.254791					0.22522	2.67243	TRUE	FALSE	FALSE	FALSE
ENSG00000250386.1	RP11-432M8.11	2.06413						0.113018	3.25157	TRUE	FALSE	FALSE	FALSE
ENSG00000254764.1	TRIM53CP	2.24111						0.037012	0.601446	FALSE	FALSE	FALSE	FALSE
ENSG00000258873.2	DUXA	1.33169	0.266802					0.127971	1.70246	FALSE	FALSE	FALSE	FALSE
ENSG00000279169.1	PRAMEF13	3.39452	0.0656376					0.113738	1.17517	FALSE	FALSE	FALSE	FALSE

### Sheet: basket-M34
gene_id	gene_name	log2FoldChange	padj	pAUC	rank_pAUC	rank_deseq	combined_rank	avgTPM_M	avgTPM_H	basket-M	basket-M12	basket-M6	basket-H4
ENSG00000204501.6	PRAMEF15	6.7928	1.58577e-06	0.132051	5	2	3.5	0.421739	7.16451	TRUE	TRUE	FALSE	FALSE
ENSG00000243073.3	PRAMEF4	6.49438	1.51935e-06	0.130128	7	1	4	0.535254	9.25999	TRUE	TRUE	FALSE	FALSE
ENSG00000180532.10	ZSCAN4	4.18032	1.8218e-05	0.148718	1	10	5.5	0.21583	3.08621	TRUE	TRUE	TRUE	FALSE
ENSG00000133101.9	CCNA1	4.95952	1.75657e-05	0.139103	3	9	6	0.727509	8.85539	TRUE	TRUE	TRUE	FALSE
ENSG00000239810.3	PRAMEF11	6.50557	7.78293e-06	0.132051	6	6	6	0.548804	8.98368	TRUE	FALSE	FALSE	FALSE
ENSG00000270601.4	PRAMEF5	6.93431	3.02805e-06	0.123397	11	3	7	0.768856	12.9841	TRUE	TRUE	TRUE	FALSE
ENSG00000232423.5	PRAMEF6	6.32941	1.26763e-05	0.128205	8	7	7.5	0.510722	8.64924	TRUE	FALSE	FALSE	FALSE
ENSG00000229571.6	PRAMEF25	6.54595	5.01934e-06	0.121474	13	4	8.5	0.44784	8.62198	TRUE	FALSE	FALSE	FALSE
ENSG00000277862.1	PRAMEF34P	5.40378	0.000185884	0.133333	4	14	9	0.525188	7.84999	TRUE	FALSE	FALSE	FALSE
ENSG00000280267.3	PRAMEF26	6.54488	5.01934e-06	0.121474	14	5	9.5	0.467165	9.00653	TRUE	FALSE	FALSE	FALSE
ENSG00000204505.4	PRAMEF9	6.52321	1.63313e-05	0.121795	12	8	10	0.548838	9.08327	TRUE	FALSE	FALSE	FALSE
ENSG00000116721.9	PRAMEF1	6.03632	9.18129e-05	0.128205	9	12	10.5	0.207757	2.95185	TRUE	FALSE	FALSE	FALSE
ENSG00000256980.4	KHDC1L	5.6955	0.000159074	0.128205	10	13	11.5	0.947728	11.5271	TRUE	TRUE	TRUE	TRUE
ENSG00000168930.13	TRIM49	5.14404	0.000209034	0.121474	15	15	15	0.129343	2.51008	TRUE	TRUE	FALSE	FALSE
ENSG00000120952.4	PRAMEF2	6.28455	0.000228049	0.112821	20	16	18	0.511929	6.06795	TRUE	FALSE	FALSE	TRUE
ENSG00000230522.4	MBD3L2	5.79754	0.00029238	0.116346	19	17	18	0.390934	9.11479	TRUE	TRUE	TRUE	FALSE
ENSG00000257951.1	RP11-554D14.4	5.50914	0.000483327	0.112821	21	18	19.5	0.515397	6.1931	TRUE	FALSE	FALSE	FALSE
ENSG00000269466.2	RP11-432M8.17	4.16609	0.00120636	0.119872	17	23	20	0.462748	5.90978	TRUE	TRUE	TRUE	FALSE
ENSG00000182315.8	MBD3L3	5.5819	0.000547088	0.112821	22	19	20.5	0.357439	8.50881	TRUE	TRUE	FALSE	FALSE
ENSG00000205718.8	MBD3L4	5.5111	0.000651619	0.112821	23	20	21.5	0.339169	7.7851	TRUE	FALSE	FALSE	FALSE
ENSG00000116726.4	PRAMEF12	5.07921	0.000667838	0.112821	24	21	22.5	0.209957	4.03131	TRUE	FALSE	FALSE	FALSE
ENSG00000237247.5	MBD3L5	5.40975	0.000753865	0.112821	25	22	23.5	0.299442	7.01345	TRUE	FALSE	FALSE	FALSE
ENSG00000275774.2	HNRNPCL2	4.76513	0.00143621	0.112821	26	24	25	0.26133	3.63989	TRUE	TRUE	FALSE	FALSE
ENSG00000182330.10	PRAMEF8	5.40079	0.00158443	0.112821	27	25	26	0.116418	2.73438	TRUE	FALSE	FALSE	FALSE
ENSG00000144015.4	TRIM43	4.92847	0.00232385	0.112821	28	27	27.5	0.412961	8.77796	TRUE	TRUE	FALSE	TRUE
ENSG00000179172.8	HNRNPCL1	5.21194	0.0020996	0.0974359	32	26	29	0.176282	2.06093	TRUE	FALSE	FALSE	FALSE
ENSG00000204481.7	PRAMEF14	4.67914	0.00328607	0.112821	29	29	29	0.153211	2.21249	TRUE	FALSE	FALSE	FALSE
ENSG00000251258.1	RFPL4B	4.45831	0.00246881	0.0926282	35	28	31.5	0.158134	2.70874	TRUE	FALSE	FALSE	FALSE
ENSG00000251360.2	KHDC1P1	3.53732	0.0206139	0.0942308	34	37	35.5	0.299917	3.34799	TRUE	FALSE	FALSE	FALSE
ENSG00000213921.6	LEUTX	4.2968	0.0187734	0.0871795	37	36	36.5	0.377531	7.59426	TRUE	FALSE	FALSE	TRUE
ENSG00000204510.5	PRAMEF7	4.98918	0.0166494	0.0820513	39	35	37	0.137288	3.10442	TRUE	FALSE	FALSE	FALSE
ENSG00000166013.11	TRIM53BP	3.60643	0.0300239	0.0839744	38	38	38	0.101163	2.20727	TRUE	FALSE	FALSE	FALSE
ENSG00000249156.1	RP11-432M8.9	1.76698	0.254791					0.22522	2.67243	TRUE	FALSE	FALSE	FALSE
ENSG00000250386.1	RP11-432M8.11	2.06413						0.113018	3.25157	TRUE	FALSE	FALSE	FALSE

### Sheet: basket-M12
gene_id	gene_name	log2FoldChange	padj	pAUC	rank_pAUC	rank_deseq	combined_rank	avgTPM_M	avgTPM_H	basket-M	basket-M12	basket-M6	basket-H4
ENSG00000204501.6	PRAMEF15	6.7928	1.58577e-06	0.132051	5	2	3.5	0.421739	7.16451	TRUE	TRUE	FALSE	FALSE
ENSG00000243073.3	PRAMEF4	6.49438	1.51935e-06	0.130128	7	1	4	0.535254	9.25999	TRUE	TRUE	FALSE	FALSE
ENSG00000180532.10	ZSCAN4	4.18032	1.8218e-05	0.148718	1	10	5.5	0.21583	3.08621	TRUE	TRUE	TRUE	FALSE
ENSG00000133101.9	CCNA1	4.95952	1.75657e-05	0.139103	3	9	6	0.727509	8.85539	TRUE	TRUE	TRUE	FALSE
ENSG00000270601.4	PRAMEF5	6.93431	3.02805e-06	0.123397	11	3	7	0.768856	12.9841	TRUE	TRUE	TRUE	FALSE
ENSG00000256980.4	KHDC1L	5.6955	0.000159074	0.128205	10	13	11.5	0.947728	11.5271	TRUE	TRUE	TRUE	TRUE
ENSG00000168930.13	TRIM49	5.14404	0.000209034	0.121474	15	15	15	0.129343	2.51008	TRUE	TRUE	FALSE	FALSE
ENSG00000230522.4	MBD3L2	5.79754	0.00029238	0.116346	19	17	18	0.390934	9.11479	TRUE	TRUE	TRUE	FALSE
ENSG00000269466.2	RP11-432M8.17	4.16609	0.00120636	0.119872	17	23	20	0.462748	5.90978	TRUE	TRUE	TRUE	FALSE
ENSG00000182315.8	MBD3L3	5.5819	0.000547088	0.112821	22	19	20.5	0.357439	8.50881	TRUE	TRUE	FALSE	FALSE
ENSG00000275774.2	HNRNPCL2	4.76513	0.00143621	0.112821	26	24	25	0.26133	3.63989	TRUE	TRUE	FALSE	FALSE
ENSG00000144015.4	TRIM43	4.92847	0.00232385	0.112821	28	27	27.5	0.412961	8.77796	TRUE	TRUE	FALSE	TRUE

### Sheet: basket-M6
gene_id	gene_name	log2FoldChange	padj	pAUC	rank_pAUC	rank_deseq	combined_rank	avgTPM_M	avgTPM_H	basket-M	basket-M12	basket-M6	basket-H4
ENSG00000180532.10	ZSCAN4	4.18032	1.8218e-05	0.148718	1	10	5.5	0.21583	3.08621	TRUE	TRUE	TRUE	FALSE
ENSG00000133101.9	CCNA1	4.95952	1.75657e-05	0.139103	3	9	6	0.727509	8.85539	TRUE	TRUE	TRUE	FALSE
ENSG00000270601.4	PRAMEF5	6.93431	3.02805e-06	0.123397	11	3	7	0.768856	12.9841	TRUE	TRUE	TRUE	FALSE
ENSG00000256980.4	KHDC1L	5.6955	0.000159074	0.128205	10	13	11.5	0.947728	11.5271	TRUE	TRUE	TRUE	TRUE
ENSG00000230522.4	MBD3L2	5.79754	0.00029238	0.116346	19	17	18	0.390934	9.11479	TRUE	TRUE	TRUE	FALSE
ENSG00000269466.2	RP11-432M8.17	4.16609	0.00120636	0.119872	17	23	20	0.462748	5.90978	TRUE	TRUE	TRUE	FALSE

### Sheet: basket-H4
gene_id	gene_name	log2FoldChange	padj	pAUC	rank_pAUC	rank_deseq	combined_rank	avgTPM_M	avgTPM_H	basket-M	basket-M12	basket-M6	basket-H4
ENSG00000256980.4	KHDC1L	5.6955	0.000159074	0.128205	10	13	11.5	0.947728	11.5271	TRUE	TRUE	TRUE	TRUE
ENSG00000120952.4	PRAMEF2	6.28455	0.000228049	0.112821	20	16	18	0.511929	6.06795	TRUE	FALSE	FALSE	TRUE
ENSG00000144015.4	TRIM43	4.92847	0.00232385	0.112821	28	27	27.5	0.412961	8.77796	TRUE	TRUE	FALSE	TRUE
ENSG00000213921.6	LEUTX	4.2968	0.0187734	0.0871795	37	36	36.5	0.377531	7.59426	TRUE	FALSE	FALSE	TRUE
