## Supplementary material for "Validation of the association between MRI and gene signatures in facioscapulohumeral dystrophy muscle: implications for clinical trial design": Suppl Table 3

### Sheet: DUX4>0.5
Logistic Predictions for DUX4-score >0.5
Fat_Infilt_Percent	STIR_status	prob
0	STIR-	0.125304
0.01	STIR-	0.13411
0.02	STIR-	0.143434
0.03	STIR-	0.153291
0.04	STIR-	0.163696
0.05	STIR-	0.174662
0.06	STIR-	0.186199
0.07	STIR-	0.198314
0.08	STIR-	0.211014
0.09	STIR-	0.224299
0.1	STIR-	0.238169
0.11	STIR-	0.252616
0.12	STIR-	0.267632
0.13	STIR-	0.283203
0.14	STIR-	0.299309
0.15	STIR-	0.315927
0.16	STIR-	0.33303
0.17	STIR-	0.350584
0.18	STIR-	0.368552
0.19	STIR-	0.386892
0.2	STIR-	0.405559
0.21	STIR-	0.424502
0.22	STIR-	0.443671
0.23	STIR-	0.463008
0.24	STIR-	0.482457
0.25	STIR-	0.50196
0.26	STIR-	0.521456
0.27	STIR-	0.540888
0.28	STIR-	0.560196
0.29	STIR-	0.579323
0.3	STIR-	0.598215
0.31	STIR-	0.61682
0.32	STIR-	0.635089
0.33	STIR-	0.652977
0.34	STIR-	0.670443
0.35	STIR-	0.687451
0.36	STIR-	0.703969
0.37	STIR-	0.719969
0.38	STIR-	0.735429
0.39	STIR-	0.750332
0.4	STIR-	0.764664
0.41	STIR-	0.778417
0.42	STIR-	0.791584
0.43	STIR-	0.804166
0.44	STIR-	0.816165
0.45	STIR-	0.827587
0.46	STIR-	0.838439
0.47	STIR-	0.848733
0.48	STIR-	0.858482
0.49	STIR-	0.8677
0.5	STIR-	0.876405
0.51	STIR-	0.884612
0.52	STIR-	0.892342
0.53	STIR-	0.899613
0.54	STIR-	0.906444
0.55	STIR-	0.912855
0.56	STIR-	0.918867
0.57	STIR-	0.924498
0.58	STIR-	0.929768
0.59	STIR-	0.934696
0.6	STIR-	0.939301
0.61	STIR-	0.943601
0.62	STIR-	0.947613
0.63	STIR-	0.951354
0.64	STIR-	0.954841
0.65	STIR-	0.958089
0.66	STIR-	0.961113
0.67	STIR-	0.963927
0.68	STIR-	0.966545
0.69	STIR-	0.968978
0.7	STIR-	0.97124
0.71	STIR-	0.973342
0.72	STIR-	0.975294
0.73	STIR-	0.977106
0.74	STIR-	0.978788
0.75	STIR-	0.980349
0.76	STIR-	0.981798
0.77	STIR-	0.983141
0.78	STIR-	0.984387
0.79	STIR-	0.985542
0.8	STIR-	0.986613
0	STIR+	0.732182
0.01	STIR+	0.747205
0.02	STIR+	0.761659
0.03	STIR+	0.775536
0.04	STIR+	0.788828
0.05	STIR+	0.801535
0.06	STIR+	0.813658
0.07	STIR+	0.825201
0.08	STIR+	0.836174
0.09	STIR+	0.846586
0.1	STIR+	0.85645
0.11	STIR+	0.86578
0.12	STIR+	0.874592
0.13	STIR+	0.882904
0.14	STIR+	0.890735
0.15	STIR+	0.898101
0.16	STIR+	0.905025
0.17	STIR+	0.911524
0.18	STIR+	0.917619
0.19	STIR+	0.923329
0.2	STIR+	0.928674
0.21	STIR+	0.933674
0.22	STIR+	0.938346
0.23	STIR+	0.942709
0.24	STIR+	0.946781
0.25	STIR+	0.950579
0.26	STIR+	0.954119
0.27	STIR+	0.957417
0.28	STIR+	0.960487
0.29	STIR+	0.963345
0.3	STIR+	0.966003
0.31	STIR+	0.968475
0.32	STIR+	0.970772
0.33	STIR+	0.972907
0.34	STIR+	0.97489
0.35	STIR+	0.976731
0.36	STIR+	0.97844
0.37	STIR+	0.980026
0.38	STIR+	0.981498
0.39	STIR+	0.982863
0.4	STIR+	0.984129
0.41	STIR+	0.985303
0.42	STIR+	0.986391
0.43	STIR+	0.9874
0.44	STIR+	0.988335
0.45	STIR+	0.989201
0.46	STIR+	0.990004
0.47	STIR+	0.990747
0.48	STIR+	0.991436
0.49	STIR+	0.992074
0.5	STIR+	0.992665
0.51	STIR+	0.993211
0.52	STIR+	0.993718
0.53	STIR+	0.994187
0.54	STIR+	0.994621
0.55	STIR+	0.995023
0.56	STIR+	0.995395
0.57	STIR+	0.995739
0.58	STIR+	0.996057
0.59	STIR+	0.996352
0.6	STIR+	0.996625
0.61	STIR+	0.996878
0.62	STIR+	0.997112
0.63	STIR+	0.997328
0.64	STIR+	0.997528
0.65	STIR+	0.997713
0.66	STIR+	0.997884
0.67	STIR+	0.998043
0.68	STIR+	0.99819
0.69	STIR+	0.998325
0.7	STIR+	0.998451
0.71	STIR+	0.998567
0.72	STIR+	0.998674
0.73	STIR+	0.998774
0.74	STIR+	0.998866
0.75	STIR+	0.998951
0.76	STIR+	0.999029
0.77	STIR+	0.999102
0.78	STIR+	0.99917
0.79	STIR+	0.999232
0.8	STIR+	0.99929
0	ALL	0.0815447
0.01	ALL	0.0952677
0.02	ALL	0.111021
0.03	ALL	0.129008
0.04	ALL	0.149419
0.05	ALL	0.17242
0.06	ALL	0.198137
0.07	ALL	0.22664
0.08	ALL	0.257923
0.09	ALL	0.291895
0.1	ALL	0.328362
0.11	ALL	0.367023
0.12	ALL	0.407475
0.13	ALL	0.449221
0.14	ALL	0.491694
0.15	ALL	0.534288
0.16	ALL	0.576388
0.17	ALL	0.617407
0.18	ALL	0.656819
0.19	ALL	0.694182
0.2	ALL	0.729155
0.21	ALL	0.761502
0.22	ALL	0.791093
0.23	ALL	0.81789
0.24	ALL	0.841937
0.25	ALL	0.863339
0.26	ALL	0.882249
0.27	ALL	0.898849
0.28	ALL	0.913338
0.29	ALL	0.925923
0.3	ALL	0.936807
0.31	ALL	0.946184
0.32	ALL	0.954238
0.33	ALL	0.961136
0.34	ALL	0.967031
0.35	ALL	0.972057
0.36	ALL	0.976336
0.37	ALL	0.979973
0.38	ALL	0.983061
0.39	ALL	0.985679
0.4	ALL	0.987898
0.41	ALL	0.989777
0.42	ALL	0.991366
0.43	ALL	0.99271
0.44	ALL	0.993847
0.45	ALL	0.994807
0.46	ALL	0.995618
0.47	ALL	0.996302
0.48	ALL	0.996881
0.49	ALL	0.997368
0.5	ALL	0.99778
0.51	ALL	0.998128
0.52	ALL	0.998421
0.53	ALL	0.998668
0.54	ALL	0.998877
0.55	ALL	0.999053
0.56	ALL	0.999201
0.57	ALL	0.999326
0.58	ALL	0.999432
0.59	ALL	0.999521
0.6	ALL	0.999596
0.61	ALL	0.999659
0.62	ALL	0.999713
0.63	ALL	0.999758
0.64	ALL	0.999796
0.65	ALL	0.999828
0.66	ALL	0.999855
0.67	ALL	0.999878
0.68	ALL	0.999897
0.69	ALL	0.999913
0.7	ALL	0.999927
0.71	ALL	0.999938
0.72	ALL	0.999948
0.73	ALL	0.999956
0.74	ALL	0.999963
0.75	ALL	0.999969
0.76	ALL	0.999974
0.77	ALL	0.999978
0.78	ALL	0.999981
0.79	ALL	0.999984
0.8	ALL	0.999987

### Sheet: DUX4>1.0
Logistic Predictions for DUX4-score >1.0
Fat_Infilt_Percent	STIR_status	prob
0	STIR-	0.10312
0.01	STIR-	0.107604
0.02	STIR-	0.112258
0.03	STIR-	0.117086
0.04	STIR-	0.122094
0.05	STIR-	0.127286
0.06	STIR-	0.132664
0.07	STIR-	0.138234
0.08	STIR-	0.143999
0.09	STIR-	0.149963
0.1	STIR-	0.156128
0.11	STIR-	0.162499
0.12	STIR-	0.169077
0.13	STIR-	0.175866
0.14	STIR-	0.182867
0.15	STIR-	0.190083
0.16	STIR-	0.197514
0.17	STIR-	0.205163
0.18	STIR-	0.213029
0.19	STIR-	0.221113
0.2	STIR-	0.229414
0.21	STIR-	0.237932
0.22	STIR-	0.246664
0.23	STIR-	0.25561
0.24	STIR-	0.264766
0.25	STIR-	0.274129
0.26	STIR-	0.283696
0.27	STIR-	0.293461
0.28	STIR-	0.303421
0.29	STIR-	0.313568
0.3	STIR-	0.323897
0.31	STIR-	0.3344
0.32	STIR-	0.34507
0.33	STIR-	0.355898
0.34	STIR-	0.366876
0.35	STIR-	0.377994
0.36	STIR-	0.389242
0.37	STIR-	0.400608
0.38	STIR-	0.412083
0.39	STIR-	0.423654
0.4	STIR-	0.435309
0.41	STIR-	0.447037
0.42	STIR-	0.458823
0.43	STIR-	0.470656
0.44	STIR-	0.482522
0.45	STIR-	0.494408
0.46	STIR-	0.5063
0.47	STIR-	0.518184
0.48	STIR-	0.530049
0.49	STIR-	0.541879
0.5	STIR-	0.553663
0.51	STIR-	0.565386
0.52	STIR-	0.577037
0.53	STIR-	0.588602
0.54	STIR-	0.600071
0.55	STIR-	0.611431
0.56	STIR-	0.622671
0.57	STIR-	0.633781
0.58	STIR-	0.64475
0.59	STIR-	0.655569
0.6	STIR-	0.66623
0.61	STIR-	0.676723
0.62	STIR-	0.687041
0.63	STIR-	0.697177
0.64	STIR-	0.707125
0.65	STIR-	0.716879
0.66	STIR-	0.726433
0.67	STIR-	0.735784
0.68	STIR-	0.744928
0.69	STIR-	0.753861
0.7	STIR-	0.762581
0.71	STIR-	0.771086
0.72	STIR-	0.779374
0.73	STIR-	0.787445
0.74	STIR-	0.795298
0.75	STIR-	0.802934
0.76	STIR-	0.810353
0.77	STIR-	0.817556
0.78	STIR-	0.824544
0.79	STIR-	0.83132
0.8	STIR-	0.837886
0	STIR+	0.477269
0.01	STIR+	0.489148
0.02	STIR+	0.501038
0.03	STIR+	0.512928
0.04	STIR+	0.524803
0.05	STIR+	0.53665
0.06	STIR+	0.548456
0.07	STIR+	0.560208
0.08	STIR+	0.571892
0.09	STIR+	0.583497
0.1	STIR+	0.59501
0.11	STIR+	0.606419
0.12	STIR+	0.617714
0.13	STIR+	0.628882
0.14	STIR+	0.639915
0.15	STIR+	0.650802
0.16	STIR+	0.661533
0.17	STIR+	0.672102
0.18	STIR+	0.682498
0.19	STIR+	0.692716
0.2	STIR+	0.702747
0.21	STIR+	0.712588
0.22	STIR+	0.722231
0.23	STIR+	0.731673
0.24	STIR+	0.740909
0.25	STIR+	0.749935
0.26	STIR+	0.75875
0.27	STIR+	0.76735
0.28	STIR+	0.775734
0.29	STIR+	0.783901
0.3	STIR+	0.791851
0.31	STIR+	0.799582
0.32	STIR+	0.807097
0.33	STIR+	0.814395
0.34	STIR+	0.821479
0.35	STIR+	0.828348
0.36	STIR+	0.835007
0.37	STIR+	0.841457
0.38	STIR+	0.8477
0.39	STIR+	0.853741
0.4	STIR+	0.859581
0.41	STIR+	0.865226
0.42	STIR+	0.870677
0.43	STIR+	0.87594
0.44	STIR+	0.881017
0.45	STIR+	0.885914
0.46	STIR+	0.890634
0.47	STIR+	0.895183
0.48	STIR+	0.899563
0.49	STIR+	0.90378
0.5	STIR+	0.907838
0.51	STIR+	0.911742
0.52	STIR+	0.915495
0.53	STIR+	0.919104
0.54	STIR+	0.922571
0.55	STIR+	0.925901
0.56	STIR+	0.9291
0.57	STIR+	0.93217
0.58	STIR+	0.935117
0.59	STIR+	0.937944
0.6	STIR+	0.940656
0.61	STIR+	0.943256
0.62	STIR+	0.945749
0.63	STIR+	0.948139
0.64	STIR+	0.950429
0.65	STIR+	0.952622
0.66	STIR+	0.954724
0.67	STIR+	0.956736
0.68	STIR+	0.958663
0.69	STIR+	0.960507
0.7	STIR+	0.962273
0.71	STIR+	0.963962
0.72	STIR+	0.965579
0.73	STIR+	0.967125
0.74	STIR+	0.968605
0.75	STIR+	0.97002
0.76	STIR+	0.971372
0.77	STIR+	0.972666
0.78	STIR+	0.973903
0.79	STIR+	0.975085
0.8	STIR+	0.976215
